# Detection and Purification of Lewy Pathology from Formalin Fixed Primary Human Tissue Using Biotinylation by Antigen Recognition

**DOI:** 10.1101/2020.11.11.378752

**Authors:** BA Killinger, L Marshall, D Chatterjee, Y Chu, JH Kordower

**Affiliations:** Department of Neurological Sciences, Rush University Medical Center, Chicago Illinois 60612; Center for Neurodegenerative Science, Van Andel Research Institute, Grand Rapids MI 49503

**Keywords:** Prion disease, Neurodegeneration, Proximity labeling, In-situ, Mass spectrometry, Exosomes

## Abstract

The intracellular misfolding and accumulation of alpha-synuclein into structures collectively called Lewy pathology is a central phenomenon for the pathogenesis of Parkinson’s disease (PD), Dementia with Lewy Bodies (DLB), and Multiple System Atrophy. Understanding the molecular architecture of Lewy pathology is crucial for understanding disease origins and progression. Here we developed a method to label, extract, and purify molecules from Lewy pathology of formalin fixed PD and DLB brain for blotting and mass spectrometry analysis. Using the biotinylation antibody recognition (BAR) technique, we labeled phosphoserine 129 alpha-synuclein positive pathology and associated molecules with biotin. Formalin crosslinks were then reversed, protein extracted, and pathology associated molecules isolated with streptavidin beads. Results showed superior immunohistochemical staining of Lewy pathology following the BAR protocol when compared to standard avidin biotin complex (ABC) based detection. The enhanced staining was particularly apparent for fibers of the medial forebrain bundle and punctate pathology within the striatum and cortex, which otherwise were weakly labeled or not detected. Subsequent immunoblotting BAR-labeled Lewy pathology extracts revealed the presence of high molecular weight alpha-synuclein, ubiquitin protein conjugates, and phosphoserine 129 alpha-synuclein. Mass spectrometry analysis of BAR-labeled Lewy pathology extracts from PD and DLB patients identified 815 proteins with significant enrichment for many pathways. Notably the most significant KEGG pathway was Parkinson’s disease (FDR = 2.48 × 10^−26^) and GO Cellular compartment was extracellular exosomes (GO Cellular Compartment; FDR = 2.66× 10^−34^). We used enrichment data to create a functional map of Lewy Pathology from primary disease tissues, which implicated Vesicle Trafficking as the primary disease associated pathway in DLB and PD. In summary, this protocol can be used to enrich for Lewy pathology from formalin fixed human primary tissues, which allows the determination of molecular signatures of Lewy pathology. This technique has broad potential to help understand the phenomenon of Lewy pathology in primary human tissue and animal models.
