## Supplementary material for "Detection and Purification of Lewy Pathology from Formalin Fixed Primary Human Tissue Using Biotinylation by Antigen Recognition": gprofiler underrepresentation output

### Sheet: gProfiler_hsapiens_10-29-2020_7
GO.ID	Description	p.Val	FDR	Phenotype	Genes
GO:0003700	DNA-binding transcription factor activity	0.0275565	0.0275565	1	ENO1,PURA
GO:0140110	transcription regulator activity	0.03653	0.03653	1	CRYM,ACTN1,ENO1,CTNNB1,HNRNPU,ACTN4,SCAI,PARK7,WBP2,HSPA1B,BASP1,PHB,PURA,JUP
GO:0006396	RNA processing	0.00114362	0.00114362	1	HNRNPK,PPP2CA,APP,MAP2K2,SRPK2,HNRNPU,MAP2K1,PPP2R1A,PRKACA,HSD17B10,HSPA1B,PCBP1,AHCYL1,HSPA8,ELAC2,PRDX6,HNRNPD,INTS7
GO:0016070	RNA metabolic process	0.00165144	0.00165144	1	SNCA,PPIA,CLU,CRYM,PSMD3,FLOT1,CAMK2D,CAMK2A,PSMD1,PPP2R2A,PSMD13,UBA52,RAN,FLOT2,FARSA,HNRNPK,PPP2CA,ENO1,PSMB5,MAPRE3,CTNNB1,GTF3C1,PRKCA,PSMC3,CAMK1,APP,PSMC2,PSMD12,PPP3CB,MAP2K2,PSMC5,DNM2,SRPK2,PHB2,MAPK10,PRNP,HNRNPU,PPP3CA,PFKM,DLG1,ACTN4,MAPK1,MAP2K1,PSMA4,MAPK3,S100A9,PPP3R1,EIF4A2,PPP2R1A,PRKACA,PARK7,WBP2,PSMD11,PSMB3,YWHAZ,YWHAB,HSD17B10,YWHAH,HSPA1B,PCBP1,RPL6,HSPB1,PITHD1,AHCYL1,BA…
GO:0010467	gene expression	0.00684138	0.00684138	1	SNCA,PPIA,SH3GL2,CLU,CRYM,PSMD3,FLOT1,CAMK2D,CAMK2A,PSMD1,EEF1A1,PPP2R2A,PSMD13,UBA52,RAN,FLOT2,FARSA,HNRNPK,PGK1,PPP2CA,KRAS,ENO1,PSMB5,ACTG1,VPS35,MAPRE3,CTNNB1,ANK2,GTF3C1,CYRIB,PRKCA,PSMC3,CAMK1,SLC8A2,APP,PSMC2,PKM,PSMD12,PPP3CB,MAP2K2,STOML2,NLRX1,PSMC5,DNM2,SRPK2,PHB2,FKBP1A,MAPK10,PRNP,HNRNPU,PPP3CA,ATP2B1,PFKM,DLG1,MAPK1,MAP2K1,HSP90AB1,PSMA4,EEF1A2,EIF5A2,MAPK3,MYADM,S100A9,PPP3R1,TUFM,…
GO:0090304	nucleic acid metabolic process	0.0119172	0.0119172	1	SNCA,PPIA,CLU,CRYM,PSMD3,FLOT1,CAMK2D,KPNB1,CAMK2A,PSMD1,PPP2R2A,PSMD13,PRKCG,UBA52,RAN,FLOT2,FARSA,HNRNPK,PPP2CA,ENO1,PSMB5,MAPRE3,CTNNB1,GTF3C1,PRKCA,PSMC3,CAMK1,APP,PSMC2,PSMD12,PPP3CB,MAP2K2,PSMC5,DNM2,SRPK2,PHB2,MAPK10,PRNP,CCT5,OTUB1,HNRNPU,PPP3CA,PFKM,DLG1,ACTN4,MAPK1,MAP2K1,HSP90AB1,PSMA4,MAPK3,S100A9,PPP3R1,EIF4A2,PPP2R1A,PRKACA,PARK7,WBP2,PSMD11,PSMB3,UFD1,YWHAZ,YWHAB,CCT2,HSP90AA1,TCP1…
GO:0005654	nucleoplasm	0.000746191	0.000746191	1	CAMK2B,ACLY,DNM1,PSMD3,CAMK2D,KPNB1,CAMK2A,S100B,HSPH1,PSMD1,PIP5K1C,NDUFA9,PPP2R2A,PSMD13,PLXNA1,ACOT7,SLC3A2,UBA52,RAN,STXBP1,UBA1,HNRNPK,PSMB5,CAND1,ACADS,CTNNB1,CNP,PRKACB,GTF3C1,PRKCA,PSMC3,BAIAP2,IVD,ANXA11,PSMC2,PSMD12,PPP3CB,UBE2O,PTPN5,PSMC5,SRPK2,MAPK10,SNCG,OTUB1,HNRNPU,PPP3CA,ATP2B1,CALM3,ACTN4,MAPK1,HSP90AB1,PSMA4,CAMK2G,MAPK3,S100A9,SCAI,PDHB,PPP3R1,SH3GLB2,PRKACA,CNDP2,PARK7,PSMD11…
GO:0031981	nuclear lumen	0.00360987	0.00360987	1	CAMK2B,ACLY,DNM1,PSMD3,CAMK2D,KPNB1,CAMK2A,S100B,HSPH1,PSMD1,PIP5K1C,NDUFA9,EEF1A1,PPP2R2A,PSMD13,SELENBP1,PLXNA1,ACOT7,SLC3A2,UBA52,RAN,STXBP1,UBA1,HNRNPK,PSMB5,CAND1,ACADS,CTNNB1,CNP,PRKACB,GTF3C1,PRKCA,VPS51,PSMC3,BAIAP2,IVD,ANXA11,IQSEC1,PSMC2,PSMD12,PPP3CB,UBE2O,PTPN5,OXR1,PSMC5,SRPK2,CKAP5,PHB2,MAPK10,SNCG,OTUB1,HNRNPU,PPP3CA,ATP2B1,CALM3,ACTN4,MAPK1,HSP90AB1,PSMA4,CAMK2G,MAPK3,S100A9,SCAI,…
